# Fast evolution of SARS-CoV-2 BA.2.86 to JN.1 under heavy immune pressure

**DOI:** 10.1101/2023.11.13.566860

**Authors:** Sijie Yang, Yuanling Yu, Yanli Xu, Fanchong Jian, Weiliang Song, Ayijiang Yisimayi, Peng Wang, Jing Wang, Jingyi Liu, Lingling Yu, Xiao Niu, Jing Wang, Yao Wang, Fei Shao, Ronghua Jin, Youchun Wang, Yunlong Cao

## Abstract

While the BA.2.86 variant demonstrated significant antigenic drift and enhanced ACE2 binding affinity, its ability to evade humoral immunity was relatively moderate compared to dominant strains like EG.5 and HK.3. However, the emergence of a new subvariant, JN.1 (BA.2.86.1.1), which possesses an additional spike mutation, L455S, compared to BA.2.86, showed a markedly increased prevalence in Europe and North America, especially in France. Here, we found that L455S of JN.1 significantly enhances immune evasion capabilities at the expense of reduced ACE2 binding affinity. This mutation enables JN.1 to effectively evade Class 1 neutralizing antibodies, offsetting BA.2.86’s susceptibility and thus allowing it to outcompete both its precursor BA.2.86 and the prevailing variants HV.1 (XBB.1.5+L452R+F456L) and JD.1.1 (XBB.1.5+L455F+F456L+A475V) in terms of humoral immune evasion. The rapid evolution from BA.2.86 to JN.1, similar to the earlier transition from BA.2.75 to CH.1.1, highlights the importance of closely monitoring strains with high ACE2 binding affinity and distinct antigenicity, despite their temporarily unremarkable immune evasion capabilities. Such strains could survive and transmit at low levels, since their large antigenic distance to dominant strains allow them to target distinct populations and accumulate immune-evasive mutations rapidly, often at the cost of receptor binding affinity.
